# A comprehensive series of temporal transcription factors in the fly visual system

**DOI:** 10.1101/2021.06.13.448242

**Authors:** Nikolaos Konstantinides, Anthony M. Rossi, Aristides Escobar, Liébaut Dudragne, Yen-Chung Chen, Thinh Tran, Azalia Martinez Jaimes, Mehmet Neset Özel, Félix Simon, Zhiping Shao, Nadejda M. Tsankova, John F. Fullard, Uwe Walldorf, Panos Roussos, Claude Desplan

## Abstract

The brain consists of thousands of different neuronal types that are generated through multiple divisions of neuronal stem cells. These stem cells have the capacity to generate different neuronal types at different stages of their development. In *Drosophila*, this temporal patterning is driven by the successive expression of temporal transcription factors (tTFs). While a number of tTFs are known in different animals and across various parts of the nervous system, these have been mostly identified by informed guesses and antibody availability. We used single-cell mRNA sequencing to identify the complete series of tTFs that specify most *Drosophila* medulla neurons in the optic lobe. We tested the genetic interactions among these tTFs. While we verify the general principle that tTFs regulate the progression of the series by activating the next tTFs in the series and repressing the previous ones, we also identify more complex regulations. Two of the tTFs, Eyeless and Dichaete, act as hubs integrating the input of several upstream tTFs before allowing the series to progress and in turn regulating the expression of several downstream tTFs. Moreover, we show that tTFs not only specify neuronal identity by controlling the expression of cell type-specific genes. Finally, we describe the very first steps of neuronal differentiation and find that terminal differentiation genes, such as neurotransmitter-related genes, are present as transcripts, but not as proteins, in immature larval neurons days before they are being used in functioning neurons; we show that these mechanisms are conserved in humans. Our results offer a comprehensive description of a temporal series of tTFs in a neuronal system, offering mechanistic insights into the regulation of the progression of the series and the regulation of neuronal diversity. This represents a proof-of-principle for the use of single-cell mRNA sequencing for the comparison of temporal patterning across phyla that can lead to an understanding of how the human brain develops and how it has evolved.
