## Supplemental Table 1 for "A comprehensive series of temporal transcription factors in the fly visual system"

### Sheet: cell_types_new
cell types	Frequency	tTF expression	Concentric gene expression	Predicted temporal window	Notch status	Comments	Neurotransmitter identity at L3	Neurotransmitter identity in adult
4	14	erm/Hbn/Scro		hbn	-	expresses Hbn	glutamatergic	glutamatergic
10	19		Lim3	hth	-	by position in UMAP and Lim3 expression	glutamatergic	glutamatergic
11	12	Hbn/Scro	oc	hbn	-	expresses Hbn	glutamatergic	glutamatergic
16	10	Scro		hbn	-	by position in UMAP, closely associated to other Hbn neurons	glutamatergic	glutamatergic
17	79	D	Lim3	ey	-	expresses D and Lim3, very close to other Ey neurons	glutamatergic	glutamatergic
18	7	erm/D/Scro	Lim3	ey	-	expresses D and Lim3, very close to other Ey neurons	glutamatergic	glutamatergic
20	28	erm/D	Lim3	ey	-	expresses D and Lim3, very close to other Ey neurons	glutamatergic	glutamatergic
21	30		Lim3	ey	-	expresses Lim3, very close to other Ey neurons	glutamatergic	glutamatergic
23	28	hbn		hbn	-	expresses Hbn	glutamatergic	glutamatergic
26	97	ey/D/Scro	Lim3	ey	-	expresses ey, D, Lim3	glutamatergic	glutamatergic
28	12	Hbn/Scro		hbn	-	expresses Hbn	glutamatergic	glutamatergic
29	32	Scro		hbn	-	by position in UMAP, closely associated to other Hbn neurons	glutamatergic	glutamatergic
32	35	Scro		hbn	-	by position in UMAP, closely associated to other Hbn neurons	glutamatergic	glutamatergic
36	82	Hbn/Scro		hbn	-	expresses Hbn	glutamatergic	glutamatergic
37	90	Scro		hbn	-	by position in UMAP, closely associated to other Hbn neurons	glutamatergic	glutamatergic
38	67	Scro	Dfr/tj	ey	-	Expresses both Dfr and tj	glutamatergic	glutamatergic
39	35	Hbn/Scro	oc/tj	hbn	-	expresses Hbn	glutamatergic	glutamatergic
40	34	Hbn/Scro	oc/tj	hbn	-	expresses Hbn	glutamatergic	glutamatergic
41	39	ey	Lim3	ey	-	expresses Ey and Lim3	glutamatergic	glutamatergic
48	21		toy/Lim3	hth	-	by position in UMAP and Lim3 expression (could also be ey)	cholinergic/glutamatergic	cholinergic
54	47	ey	Lim3	ey	-	expresses ey and Lim3	glutamatergic	glutamatergic
56	48	erm/D	Lim3	ey	-	expresses D and Lim3, very close to other Ey neurons	glutamatergic	glutamatergic
120	18	Hbn/Scro	toy/tj	hbn	-	close to a GMC cluster that expressed Opa and hbn	glutamatergic	glutamatergic
123	119	Hbn/Scro		hbn	-	expresses Hbn	glutamatergic	glutamatergic
129	104	Hbn/Scro		hbn	-	expresses Hbn	cholinergic	cholinergic
138	91	Hbn/Scro		hbn	-	expresses Hbn	glutamatergic	glutamatergic
146	18	Hbn/Scro		hbn	-	expresses Hbn	glutamatergic	glutamatergic
154	7	Hth	TfAP-2/Lim3	hth/opa	-	expresses Hth and Lim3 (and TfAP-2)	GABAergic	GABAergic
155	10	Hth/Hbn	TfAP-2/Lim3	hth/opa	-	expresses Hth and Lim3 (and TfAP-2)	GABAergic	GABAergic
156	9		toy/Lim3	ey	-	by position in UMAP and Lim3 expression	GABAergic	GABAergic
157	16	Hth	TfAP-2/Lim3	hth/opa	-	expresses Hth and Lim3 (and TfAP-2)	GABAergic	GABAergic
158	36	Hth	TfAP-2/Lim3	hth/opa	-	expresses Hth and Lim3 (and TfAP-2)	GABAergic	GABAergic
159	64	Hth/Scro	TfAP-2/Lim3	hth/opa	-	expresses Hth and Lim3 (and TfAP-2)	GABAergic	GABAergic
160	13	Hth	TfAP-2/Lim3	hth/opa	-	expresses Hth and Lim3 (and TfAP-2)	GABAergic	GABAergic
161	16	ey	toy/Lim3	ey	-	by position in UMAP and Ey, Lim3 expression	GABAergic	GABAergic
162	35	Hth	TfAP-2/Lim3	hth/opa	-	expresses Hth and Lim3 (and TfAP-2)	GABAergic	GABAergic
166	11	Hth/Scro	TfAP-2/Lim3	hth/opa	-	expresses Hth and Lim3 (and TfAP-2)	GABAergic	GABAergic
167	37		toy/Lim3	ey	-	by position in UMAP and Lim3 expression	GABAergic	GABAergic
168	30	ey/Scro	toy/Lim3	ey	-	by position in UMAP and Ey, Lim3 expression	GABAergic	GABAergic
170	52	D	run/Lim3	ey	-	by D and Lim3 expression	GABAergic	GABAergic
171	12		toy/Lim3	ey	-	by position in UMAP and Lim3 expression	GABAergic	GABAergic
172	68	ey/D/Scro		ey	-	by position in UMAP, Ey and D expression	GABAergic	GABAergic
173	43	ey	toy/Lim3	ey	-	by position in UMAP and Ey, Lim3 expression	GABAergic	GABAergic
174	59	ey	Lim3	ey	-	by position in UMAP and Ey, Lim3 expression	GABAergic	GABAergic
176	22	Hth	TfAP-2/Lim3	hth/opa	-	expresses Hth and Lim3 (and TfAP-2)	GABAergic	GABAergic
177	19	Scro	toy/Lim3	ey	-	by position in UMAP and Lim3 expression	GABAergic	GABAergic
178	22	ey/D	Lim3	ey	-	by position in UMAP and Ey, D, Lim3 expression	GABAergic	GABAergic
179	30	Hth/Scro	TfAP-2/Lim3	hth/opa	-	expresses Hth and Lim3 (and TfAP-2)	GABAergic	GABAergic
180	49	Hth	TfAP-2/Lim3	hth/opa	-	expresses Hth and Lim3 (and TfAP-2)	GABAergic	GABAergic
181	16	ey/Scro	toy/Lim3	ey	-	by position in UMAP and Ey, Lim3 expression	GABAergic	GABAergic
183	46	ey	toy/Lim3	ey	-	by position in UMAP and Ey, Lim3 expression	GABAergic	GABAergic
184	25		toy/Lim3	hth	-	by position in UMAP and Lim3 expression (could also be ey)	cholinergic/glutamatergic/GABAergic	cholinergic/GABAergic
169a	28	ey	toy/Lim3	ey	-	by position in UMAP and Ey, Lim3 expression	GABAergic	GABAergic
169b	10	Hbn/D	toy	hbn	-	expresses Hbn	GABAergic	GABAergic
Dm1	8	Hbn	oc/tj	hbn	-	expresses Hbn	glutamatergic	glutamatergic
Dm10	113	ey	toy/Lim3	ey	-	by position in UMAP and Ey, Lim3 expression	GABAergic	GABAergic
Dm11	56	Scro	Dfr/tj	ey	-	Expresses both Dfr and tj	glutamatergic	glutamatergic
Dm12	35	Hbn/Scro	oc/tj	hbn	-	expresses Hbn	glutamatergic	glutamatergic
124	77	Scro		hbn	-	by position in UMAP	glutamatergic	glutamatergic
Dm2	172	Scro		hbn	-	by position in UMAP	cholinergic	cholinergic
Dm3a	127	Hbn/Scro		hbn	-	expresses Hbn	glutamatergic	glutamatergic
Dm3b	126	Hbn/Scro		hbn	-	expresses Hbn	glutamatergic	glutamatergic
Dm4	8	Hbn	oc/tj	hbn	-	expresses Hbn	glutamatergic	glutamatergic
Dm8	205	Scro	Dfr/tj	ey	-	Expresses both Dfr and tj	glutamatergic	glutamatergic
Dm9	42	Hbn/Scro	oc	Hbn	-	expresses Hbn	glutamatergic	glutamatergic
Lai	92	Hbn/Scro	oc	Hbn	-	expresses Hbn	glutamatergic	glutamatergic
30	39		toy/tj	hbn	-	close to a GMC cluster that expressed Opa and hbn	glutamatergic	glutamatergic
Mi15	127	Scro		hbn	-	by position in UMAP	cholinergic	cholinergic
Mi4	350	ey/D/Scro	run/Lim3	ey	-	expresses Ey and D	GABAergic	GABAergic
Mi9	331	erm/D/Scro	Lim3	ey	-	expresses D and Lim3, very close to other Ey neurons	glutamatergic	glutamatergic
Pm1	15	Hth	TfAP-2/Lim3	hth/opa	-	expresses Hth and Lim3 (and TfAP-2)	GABAergic	GABAergic
Pm2	29	Hth/Scro	TfAP-2/Lim3	hth/opa	-	expresses Hth and Lim3 (and TfAP-2)	GABAergic	GABAergic
Pm4	29	ey/D/Scro	run/Lim3	ey	-	expresses Ey, D, Lim3	GABAergic	GABAergic
T1	293	Hbn/Scro	oc/Sox102F	BarHI	-	by position in UMAP and Sox102F expression
Tm29	59	ey/D	Lim3	ey	-	expresses ey, D, Lim3	glutamatergic	glutamatergic
Tm5c	96	erm/D/Scro		ey	-	by position in UMAP and D expression	glutamatergic	glutamatergic
TmY14*	67		toy/tj	hbn	-	close to a GMC cluster that expressed Opa and hbn	glutamatergic	glutamatergic
TmY5a	167	ey/D	Lim3	ey	-	expresses Ey, D, Lim3	glutamatergic	glutamatergic
13	10		run/TfAP-2	opa	+	absence of tTFs and run, TfAP-2 expression	cholinergic/glutamatergic	cholinergic/glutamatergic
22	41	D	TfAP-2	opa	+	expresses TfAP-2 and is close to other Opa neurons	glutamatergic	glutamatergic
24	178	D	TfAP-2	opa	+	expresses TfAP-2 and is close to other Opa neurons	glutamatergic	glutamatergic
43	45	D	TfAP-2	opa	+	expresses TfAP-2 and is close to other Opa neurons	glutamatergic	glutamatergic
45	82	Scro	toy/Sox102F	slp1	+	by UMAP position in UMAP and toy/Sox102F expression	cholinergic	cholinergic
46	36	D	toy	D	+	expresses toy and D		cholinergic
47	16	Scro	toy/Sox102F	D	+	by UMAP position in UMAP and toy/Sox102F expression	cholinergic	cholinergic
51	43	Hbn/Scro	toy/Sox102F	slp1	+	by UMAP position in UMAP and toy/Sox102F expression (Hbn expression is confusing)	cholinergic	cholinergic
52	46	Scro	toy/Sox102F	slp1	+	by UMAP position in UMAP and toy/Sox102F expression		cholinergic
53	53	Scro	toy/Sox102F	D	+	by UMAP position in UMAP and toy/Sox102F expression (could also be slp1)	cholinergic	cholinergic
57	36	D	TfAP-2	opa	+	expresses TfAP-2 and is close to other Opa neurons	glutamatergic	glutamatergic
58	32	D/Scro		D	+	by position in UMAP and D expression	cholinergic	cholinergic
59	27	Scro	toy/Sox102F	slp1	+	by UMAP position in UMAP and toy/Sox102F expression	cholinergic	cholinergic
63	18	D/Scro		D	+	by position in UMAP and D expression	cholinergic	cholinergic
69	36	Scro	toy/Sox102F	slp1	+	by UMAP position in UMAP and toy/Sox102F expression	cholinergic	cholinergic
71	88	erm/Scro	toy/Sox102F	slp1	+	by UMAP position in UMAP and toy/Sox102F expression	cholinergic	cholinergic
76	45	D	toy/Sox102F	D	+	by position in UMAP and D expression	cholinergic	cholinergic
80	28	D/Scro	Sox102F	D	+	by position in UMAP and D expression	cholinergic	cholinergic
81	31	D	toy/Sox102F	D	+	by position in UMAP and D expression	cholinergic	cholinergic
82	100	Scro	toy/Sox102F	slp1	+	by UMAP position in UMAP and toy/Sox102F expression	cholinergic	cholinergic
83	55	Scro	toy	D	+	by position in UMAP and toy expression	cholinergic	cholinergic
84	145	D/Scro	Sox102F	D	+	by position in UMAP, D, and Sox102F expression	cholinergic	cholinergic
90	28	D/Scro	toy	D	+	by position in UMAP, D, and toy expression		cholinergic
92	4	D/Scro		D	+	position in UMAP and D expression (too few cells)	cholinergic	cholinergic
93	11	D/Scro	toy	D	+	by position in UMAP, D, and toy expression		cholinergic
94	29	D/Scro	toy	D	+	by position in UMAP, D, and toy expression		cholinergic
95	25	Scro	toy	D	+	by position in UMAP and toy expression		cholinergic
96	64	D/Scro	toy	D	+	by position in UMAP, D, and toy expression	cholinergic/glutamatergic	cholinergic
103	37	Scro	toy/Sox102F	slp1	+	by UMAP position in UMAP and toy/Sox102F expression	cholinergic	cholinergic
105	33	D/Scro	toy	D	+	by position in UMAP, D, and toy expression	cholinergic	cholinergic
114	15	Hbn/Scro	TfAP-2	opa	+	by position in UMAP and TfAP-2 expression (Hbn is very low)	glutamatergic	glutamatergic
115	22		TfAP-2	opa	+	by position in UMAP and TfAP-2 expression (Hbn is very low)	glutamatergic	glutamatergic
116	74	erm/Scro	Dfr	ey	+	by position in UMAP and Dfr expression		cholinergic
139	7	Hbn/Scro	toy/Sox102F	D	+	very few cells (could be D by position in UMAP and toy/Sox102F), far away from Hbn neurons	cholinergic	cholinergic
88a	54		Sox102F	slp1	+	by position in UMAP and Sox102F expression	cholinergic	cholinergic
88b	53		Sox102F	slp1	+	by position in UMAP and Sox102F expression	cholinergic	cholinergic
Mi1	359	Hth/erm/Scro	Bsh	hth	+	Hth and Bsh expression	cholinergic	cholinergic
TEd	87		TfAP-2	opa	+	by position in UMAP and TfAP-2 expression	cholinergic	dead
TEe	54	Scro	Bsh/TfAP-2	hth/opa	+	by position in UMAP and TfAP-2 and Bsh expression	cholinergic	dead
TEv	103	Scro	TfAP-2	opa	+	by position in UMAP and TfAP-2 expression	cholinergic	dead
Tm1	218	erm/Scro	TfAP-2	opa	+	by position in UMAP and TfAP-2 expression	cholinergic	cholinergic
Tm2	245	erm/Scro	TfAP-2	opa	+	by position in UMAP and TfAP-2 expression	cholinergic	cholinergic
Tm20	171	erm/Scro	toy/Sox102F	slp1	+	by position in UMAP and toy and Sox102F expression	cholinergic	cholinergic
Tm3	206	erm/Scro	Dfr	ey	+	by position in UMAP and Dfr expression		cholinergic
Tm4	159	erm/Scro	TfAP-2	opa	+	by position in UMAP and TfAP-2 expression	cholinergic	cholinergic
Tm5b	78	erm/Scro	toy/Sox102F	slp1	+	by position in UMAP and toy and Sox102F expression	cholinergic	cholinergic
62	159	erm/Scro	TfAP-2	opa	+	by position in UMAP and TfAP-2 expression	cholinergic	???
Tm9d	133	Scro	Dfr	ey	+	Dfr expression	cholinergic	cholinergic
Tm9v	155	Scro	Dfr	ey	+	Dfr expression	cholinergic	cholinergic
TmY3	137	erm/Scro	Dfr	ey	+	by position in UMAP and Dfr expression	cholinergic	cholinergic
TmY4	80	D/Scro	Sox102F	D	+	by position in UMAP, D and Sox102F expression	cholinergic	cholinergic
TmY8?	201	erm/Scro	Dfr	ey	+	by position in UMAP and Dfr expression	cholinergic	???
